# The high-quality genome assembly of Coelioxoides waltheriae (Apidae: Nomadinae) reveals gene family dynamics and evolutionary shifts related to its cleptoparasitic lifestyle

**DOI:** 10.64898/2026.05.18.725936

**Authors:** Felipe Cordeiro Dias, Heraldo Mauch, Paulo Cseri Ricardo, Beatriz Tanzi Martins, Natalia de Souza Araujo, Maria Cristina Arias

## Abstract

Cleptoparasitism, or brood parasitism, is a striking behavioral strategy observed in approximately 13% of all bee species, yet its genomic underpinnings remain largely unexplored. We present the first high-quality genome assembly of the Neotropical cleptoparasitic bee *Coelioxoides waltheriae* (Nomadinae), a species that parasitizes the nests of *Tetrapedia diversipes*. The final assembly comprises 194.8 Mbp across 388 contigs, with an N50 of 1.47 Mbp and 97.4% BUSCO completeness, representing the second smallest genome among cleptoparasitic bees. Repetitive elements constitute only 14.6% of the genome, suggesting that its compact size is primarily driven by repeat reduction rather than gene loss. Comparative genomic analyses across 42 hymenopteran species revealed a pronounced contraction bias in gene family size changes in *C. waltheriae* (expansion ratio of 13.66%), a pattern also observed in other cleptoparasitic lineages. Expanded orthogroups were enriched for cuticle-related genes (e.g., *PiggyBac* transposases) potentially linked to host infiltration and defense, while contracted orthogroups showed significant reductions in sensory perception (e.g., odorant receptors), detoxification (e.g., cytochrome P450), and metabolic genes, reflecting the reduced ecological demands of a parasitic lifestyle. Furthermore, non-target DNA analysis identified associations with *Roubikia* mites (a known symbiont of its host), as well as fungi and bacteria, providing ecological context for this species. Our findings establish a critical genomic reference for cleptoparasitic bees, demonstrating that the evolution of parasitism is associated with targeted gene family contractions in sensory and metabolic functions alongside expansions in cuticle and transposable element-related genes, offering new insights into the genomic signatures of behavioral specialization.
