## Supplemental Table 1 for "The high-quality genome assembly of Coelioxoides waltheriae (Apidae: Nomadinae) reveals gene family dynamics and evolutionary shifts related to its cleptoparasitic lifestyle"

### Sheet: ncbi_dataset (1)
Assembly Accession	Assembly Name	Organism Name	Annotation Name	Assembly Stats Total Sequence Length	Assembly Level	Assembly Release Date	Assembly Stats Number of Scaffolds	Annotation BUSCO Complete	Annotation BUSCO Single Copy	Annotation BUSCO Duplicated	Annotation BUSCO Fragmented	Annotation BUSCO Missing	Annotation BUSCO Lineage
GCA_028453745.1	AVIR_v2.2.0	Agapostemon virescens		469956152	Chromosome	2023-02-07	52608
GCA_965204585.1	iyAndBarb2.1	Andrena barbilabris		461373375	Chromosome	2025-03-15	822
GCA_960531205.1	iyAndBico1.1	Andrena bicolor		351703171	Chromosome	2023-07-26	325
GCA_947577245.1	iyAndBuce1.1	Andrena bucephala		379771409	Chromosome	2022-12-18	13
GCA_029448645.1	ASM2944864v1	Andrena camellia		340729732	Chromosome	2023-03-28	50
GCA_963855975.1	iyAndChry1.1	Andrena chrysosceles		520219004	Chromosome	2023-12-15	813
GCA_929108735.1	iyAndDors1.1	Andrena dorsata		277321003	Chromosome	2022-02-09	157
GCA_963971345.1	iyAndFlav1.1	Andrena flavipes		307582644	Chromosome	2024-03-07	8
GCA_946251845.1	iyAndFulv1.1	Andrena fulva		461711296	Chromosome	2022-09-12	317
GCA_910592295.1	iyAndHaem1.1	Andrena haemorrhoa		330670691	Chromosome	2021-07-07	402
GCA_944738655.2	iyAndHatt1.2	Andrena hattorfiana		428510216	Chromosome	2022-09-15	125
GCA_964234935.1	iyAndHelv1.1	Andrena helvola		442474548	Chromosome	2024-08-31	35
GCA_963932335.1	iyAndMarg1.1	Andrena marginata		373639974	Chromosome	2024-02-07	522
GCA_929113495.1	iyAndMinu1.1	Andrena minutula		380445275	Chromosome	2022-02-09	358
GCA_964214045.1	iyAndNiti1.1	Andrena nitida		341153005	Chromosome	2024-08-27	910
GCA_963932275.1	iyAndPrae1.1	Andrena praecox		563050942	Chromosome	2024-02-07	664
GCA_951215215.1	iyAndTrim1.1	Andrena trimmerana		399064024	Chromosome	2023-05-11	224
GCA_022405125.1	ASM2240512v1	Anthidium xuezhongi		189140731	Chromosome	2022-03-04	23
GCA_963995485.1	iyAntPlag1	Anthophora plagiata	Annotation submitted by NBIS (National Bioinformatics Infrastructure Sweden)	325173645	Contig	2025-02-06	295
GCA_951804975.2	iyAntPlum1.2	Anthophora plumipes		669955111	Scaffold	2025-03-09	1058
GCA_963995475.1	iyAntQuad1	Anthophora quadrimaculata	Annotation submitted by NBIS (National Bioinformatics Infrastructure Sweden)	357937162	Contig	2025-02-06	39
GCA_963995495.1	iyAntRet1	Anthophora retusa	Annotation submitted by NBIS (National Bioinformatics Infrastructure Sweden)	445130585	Contig	2025-02-06	1422
GCA_048593525.1	ASM4859352v1	Apis andreniformis		216772653	Contig	2025-03-17	333
GCF_029169275.1	AcerK_1.0	Apis cerana	GCF_029169275.1-RS_2023_12	223040589	Chromosome	2023-03-14	20	9871474	98597896	11684193	21699215	10682691	hymenoptera_odb10
GCF_000469605.1	Apis dorsata 1.3	Apis dorsata	NCBI Apis dorsata Annotation Release 101	230340171	Scaffold	2013-09-24	4040	96828574	96745116	8345852	13186446	1852779	hymenoptera_odb10
GCF_000184785.3	Aflo_1.1	Apis florea	NCBI Apis florea Annotation Release 102	228997396	Scaffold	2012-12-07	6983	96795195	9664497	15022533	17693207	14354866	hymenoptera_odb10
GCF_014066325.1	ASM1406632v1	Apis laboriosa	NCBI Apis laboriosa Annotation Release 100	226063288	Scaffold	2020-08-05	4376	987982	98664665	13353364	28375897	9180438	hymenoptera_odb10
GCF_003254395.2	Amel_HAv3.1	Apis mellifera	NCBI Apis mellifera Annotation Release 104	225234541	Chromosome	2018-09-10	176	9878151	9863128	15022533	3338341	8846603	hymenoptera_odb10
GCA_028453695.1	APUR_v2.2.0	Augochlora pura		304361200	Chromosome	2023-02-07	8973
GCA_028455555.1	AAUR_v2.2.0	Augochlorella aurata		350195836	Chromosome	2023-02-07	21454
GCF_024516045.1	iyBomAffi1.2	Bombus affinis	NCBI Bombus affinis Annotation Release 100	365123313	Chromosome	2022-08-05	858	9904857	98664665	38390919	8345852	8679686	hymenoptera_odb10
GCA_019201815.1	ASM1920181v1	Bombus balteatus		250065621	Contig	2021-07-13	336
GCF_011952205.1	Bbif_JDL3187	Bombus bifarius	NCBI Bombus bifarius Annotation Release 100	266784621	Scaffold	2020-04-03	1249	9914872	9869805	45067603	15022533	7010516	hymenoptera_odb10
GCA_014825925.1	ASM1482592v1	Bombus breviceps		248124274	Chromosome	2020-10-02	1317
GCA_905333015.3	iyBomCamp1.3	Bombus campestris		275239257	Chromosome	2022-10-16	91
GCA_014737475.1	ASM1473747v1	Bombus confusus		239101172	Scaffold	2020-09-25	4639
GCA_014737455.1	ASM1473745v1	Bombus consobrinus		249068899	Scaffold	2020-09-25	7194
GCA_014737535.1	ASM1473753v1	Bombus cullumanus		246986414	Scaffold	2020-09-25	5480
GCA_037178635.1	Bdahl_1.0	Bombus dahlbomii		274050013	Chromosome	2024-03-18	20
GCA_014737525.1	ASM1473752v1	Bombus difficillimus		243560081	Scaffold	2020-09-25	4473
GCF_041682495.1	iyBomFerv1	Bombus fervidus	GCF_041682495.1-RS_2025_03	314276726	Chromosome	2024-09-03	181	9861459	9814722	4673677	6342848	7511267	hymenoptera_odb10
GCF_040668555.1	iyBomFlav1_principal	Bombus flavifrons	GCF_040668555.1-RS_2024_10	310456995	Scaffold	2024-07-12	483	9794692	97579706	36721749	7010516	13520281	hymenoptera_odb10
GCA_040668555.2	iyBomFlav1_principal	Bombus flavifrons		310456995	Chromosome	2024-12-13	483
GCA_014825975.1	ASM1482597v1	Bombus haemorrhoidalis		240538686	Chromosome	2020-10-02	1614
GCA_905332935.1	iyBomHort1.1	Bombus hortorum		296297395	Chromosome	2021-03-19	42
GCF_024542735.1	iyBomHunt1.1	Bombus huntii	NCBI Bombus huntii Annotation Release 100	317402180	Chromosome	2022-08-09	225	98664665	9836421	30045067	18360874	11517276	hymenoptera_odb10
GCA_911387925.2	iyBomHypn1.2	Bombus hypnorum		297334159	Chromosome	2022-10-14	52
GCA_014825875.1	ASM1482587v1	Bombus ignitus		242565149	Chromosome	2020-10-02	748
GCF_000188095.3	BIMP_2.2	Bombus impatiens	NCBI Bombus impatiens Annotation Release 103	246856484	Scaffold	2011-09-22	5460	98981804	9878151	20030045	3171424	7010516	hymenoptera_odb10
GCA_964197665.1	iyBomJone1.1	Bombus jonellus		357895888	Chromosome	2024-07-03	250
GCA_964186655.1	iyBomLapi1.1	Bombus lapidarius		368463147	Chromosome	2024-06-07	289
GCA_965178685.1	iyBomMont4.1	Bombus monticola		306985611	Chromosome	2025-03-04	216
GCA_963971185.1	iyBomMusc1.1	Bombus muscorum		317676412	Chromosome	2024-03-04	37
GCA_034509555.1	ASM3450955v1	Bombus opulentus		234159873	Chromosome	2023-12-26	19
GCF_905332965.1	iyBomPasc1.1	Bombus pascuorum	GCF_905332965.1-RS_2023_11	307548333	Chromosome	2021-03-19	81	99098647	98681355	4172926	15022533	7511267	hymenoptera_odb10
GCA_014737485.1	ASM1473748v1	Bombus picipes		253987937	Scaffold	2020-09-25	7282
GCA_014737335.1	ASM1473733v1	Bombus polaris		245790074	Scaffold	2020-09-24	5848
GCA_930367275.1	iyBomPrat1.1	Bombus pratorum		285050844	Chromosome	2022-02-13	50
GCF_014825855.1	ASM1482585v1	Bombus pyrosoma	NCBI Bombus pyrosoma Annotation Release 100	254804690	Chromosome	2020-10-02	4727	989985	98748124	25037557	26706727	73443498	hymenoptera_odb10
GCA_040285845.1	Bprs_1.0	Bombus rufofasciatus		263124202	Chromosome	2024-06-28	334
GCA_014737505.1	ASM1473750v1	Bombus sibiricus		262420024	Scaffold	2020-09-25	14183
GCA_014737355.1	ASM1473735v1	Bombus skorikovi		242038170	Scaffold	2020-09-24	3042
GCA_029958995.1	iyBomSono1.0.hap1	Bombus sonorus		376797674	Scaffold	2023-05-09	281
GCA_014737365.1	ASM1473736v1	Bombus soroeensis		243573539	Scaffold	2020-09-24	5476
GCA_014737385.1	ASM1473738v1	Bombus superbus		230139620	Scaffold	2020-09-24	1458
GCA_911622165.2	iyBomSyle1.2	Bombus sylvestris		302565711	Chromosome	2022-10-15	139
GCA_019677175.1	ASM1967717v1	Bombus sylvicola		252081862	Contig	2021-08-18	592
GCF_910591885.1	iyBomTerr1.2	Bombus terrestris	NCBI Bombus terrestris Annotation Release 103	392962041	Chromosome	2022-02-09	249	98948425	9854782	4006009	6676682	9848106	hymenoptera_odb10
GCA_014825825.1	ASM1482582v1	Bombus turneri		243111512	Chromosome	2020-10-02	3015
GCF_011952275.1	Bvanc_JDL1245	Bombus vancouverensis nearcticus	NCBI Bombus vancouverensis nearcticus Annotation Release 100	282133710	Scaffold	2020-04-03	1162	9929895	9869805	60090134	18360874	5174428	hymenoptera_odb10
GCA_963556215.1	iyBomVest1.1	Bombus vestalis		280008802	Chromosome	2023-10-10	232
GCF_011952255.1	Bvos_JDL3184-5_v1.1	Bombus vosnesenskii	NCBI Bombus vosnesenskii Annotation Release 100	275577952	Scaffold	2020-04-03	1429	989985	98681355	3171424	18360874	8178935	hymenoptera_odb10
GCA_014737395.1	ASM1473739v1	Bombus waltoni		231149577	Scaffold	2020-09-24	2240
GCA_004307685.1	ASM430768v1	Ceratina australensis		219302412	Scaffold	2019-02-27	20498
GCF_001652005.2	ASM165200v1	Ceratina calcarata	NCBI Ceratina calcarata Annotation Release 101	198802613	Scaffold	2016-05-25	48691
GCA_019453355.1	ASM1945335v1	Ceratina japonica		279946819	Scaffold	2021-08-05	16201
GCA_947623535.1	iyCoeConi1.1	Coelioxys conoideus		417571978	Chromosome	2022-12-19	57
GCA_030068185.1	ASM3006818v1	Colletes collaris		374748302	Contig	2023-05-24	374
GCF_013123115.1	ASM1312311v1	Colletes gigas	NCBI Colletes gigas Annotation Release 100	273056604	Scaffold	2020-05-19	326	98597896	9764647	9514271	15022533	12518778	hymenoptera_odb10
GCA_019453375.1	ASM1945337v1	Ctenoplectra terminalis		410320436	Scaffold	2021-08-05	26312
GCF_001272555.1	ASM127255v1	Dufourea novaeangliae	NCBI Dufourea novaeangliae Annotation Release 100	279505983	Scaffold	2015-08-21	4178	98681355	98481053	20030045	4172926	9013521	hymenoptera_odb10
GCA_028830335.1	PSU_EPru_1.0	Eucera pruinosa		409050925	Scaffold	2023-02-23	696
GCF_001483705.2	ASM148370v2	Eufriesea mexicana	NCBI Eufriesea mexicana Annotation Release 100	595427025	Scaffold	2016-05-09	187373
GCA_002201625.1	Edil_v1.0	Euglossa dilemma		588199719	Scaffold	2017-06-20	22698
GCF_011392965.1	Fvar_1.2	Frieseomelitta varia	NCBI Frieseomelitta varia Annotation Release 100	275421029	Scaffold	2020-03-17	2173	98080456	9791354	16691705	9013521	10181939	hymenoptera_odb10
GCF_001263275.1	ASM126327v1	Habropoda laboriosa	NCBI Habropoda laboriosa Annotation Release 100	296954667	Scaffold	2015-08-13	27566	9853113	98314136	21699215	5174428	9514271	hymenoptera_odb10
GCA_028454255.1	HLIG_v2.2.0	Halictus ligatus		310992892	Chromosome	2023-02-07	12137
GCA_028454245.1	HQUA_v2.2.0	Halictus quadricinctus		290030938	Chromosome	2023-02-07	19996
GCA_028454235.1	HRUB_v2.2.0	Halictus rubicundus		327913270	Chromosome	2023-02-07	9555
GCA_903986555.1	IQG0107_L5	Heterotrigona itama	Annotation submitted by Malaysian Agriculture Research and Development Institute	262450989	Scaffold	2021-09-22	13733
GCA_023838395.1	ASM2383839v1	Holcopasites calliopsidis		179375354	Contig	2022-06-21	2038
GCF_026225885.1	UHH_iyHylAnth1.0_haploid	Hylaeus anthracinus	GCF_026225885.1-RS_2023_03	254516172	Scaffold	2022-11-17	2526	9804707	9654482	15022534	50075115	14521782	hymenoptera_odb10
GCF_026283585.1	UHH_iyHylVolc1.0_haploid	Hylaeus volcanicus	GCF_026283585.1-RS_2023_03	252651163	Chromosome	2022-11-22	1869	98163915	97813386	3505258	3338341	15022534	hymenoptera_odb10
GCA_000346575.1	ASM34657v1	Lasioglossum albipes		336521443	Scaffold	2013-10-08	12599
GCA_022376115.1	LBAL_v1.0	Lasioglossum baleicum		303257060	Scaffold	2022-02-23	7244
GCA_963966675.1	iyLasCalc2.1	Lasioglossum calceatum		434770653	Chromosome	2024-02-24	434
GCA_028455805.1	LFIG_v2.2.0	Lasioglossum figueresi		318786092	Chromosome	2023-02-07	14981
GCA_916610255.1	iyLasLatv2.1	Lasioglossum lativentre		478935738	Chromosome	2021-10-01	1143
GCA_028454225.1	LLEU_v2.2.0	Lasioglossum leucozonium		283103265	Chromosome	2023-02-07	5857
GCA_047759805.1	iyLasLine1_p1.1	Lasioglossum lineatulum		380846852	Contig	2025-02-13	660
GCA_028455605.1	LMAL_v2.2.0	Lasioglossum malachurum		266994231	Chromosome	2023-02-07	4166
GCA_028455795.1	LMAR_v2.2.0	Lasioglossum marginatum		302908130	Chromosome	2023-02-07	12540
GCA_916610235.2	iyLasMori1.2	Lasioglossum morio		547197555	Chromosome	2022-01-24	1107
GCA_028455765.1	LOEN_v2.2.0	Lasioglossum oenotherae		281089281	Chromosome	2023-02-07	4636
GCA_933228785.1	iyLasPaux1.1	Lasioglossum pauxillum		431986706	Chromosome	2022-03-23	35
GCA_028455595.1	LVIE_v2.2.0	Lasioglossum vierecki		286421018	Chromosome	2023-02-07	13642
GCA_963971365.1	iyLasVill1.1	Lasioglossum villosulum		458491679	Chromosome	2024-03-07	191
GCA_028455615.1	LZEP_v2.2.0	Lasioglossum zephyrum		275648088	Chromosome	2023-02-07	14337
GCA_002806875.1	ASM280687v1	Lepidotrigona ventralis hoosana		333080613	Scaffold	2017-12-04	123317
GCA_916610135.2	iyMacEuro1.2	Macropis europaea		546788722	Chromosome	2022-01-09	2273
GCA_036983795.1	ASM3698379v1	Megachile lagopoda		256824940	Chromosome	2024-03-04	266
GCA_963576845.1	iyMegLeac1.1	Megachile leachella		572960844	Chromosome	2023-11-05	298
GCA_945859555.1	iyMegLign1.1	Megachile ligniseca		290020865	Chromosome	2022-09-13	675
GCF_000220905.1	MROT_1.0	Megachile rotundata	NCBI Megachile rotundata Annotation Release 101	272660569	Scaffold	2011-07-19	6266	98397595	9821399	18360874	3171424	12852612	hymenoptera_odb10
GCA_046254535.1	ASM4625453v1	Megachile sculpturalis		296836997	Chromosome	2024-12-23	58
GCA_945859595.2	iyMegWill1.2	Megachile willughbiella		413947718	Chromosome	2022-10-25	337
GCF_011865705.1	USU_MGEN_1.2	Megalopta genalis	NCBI Megalopta genalis Annotation Release 100	390114368	Scaffold	2020-04-01	14059	95359707	9382407	15356367	45067603	4189618	hymenoptera_odb10
GCA_032399605.1	MelBeec_1.0	Melipona beecheii		255127976	Scaffold	2023-10-05	507
GCA_030673865.1	USP_Mbic_1.2	Melipona bicolor	Annotation submitted by Universidade de Sao Paulo	259877319	Scaffold	2023-08-07	241
GCA_001276565.1	ASM127656v1	Melipona quadrifasciata	Annotation submitted by BGI	256302695	Scaffold	2015-09-04	2866
GCA_907165295.1	iyNomFabr1.1	Nomada fabriciana		233584371	Chromosome	2021-05-17	193
GCA_963583965.1	iyNomFerr1.1	Nomada ferruginata		310495469	Chromosome	2023-11-05	62
GCA_951802745.1	iyNomFlav1.1	Nomada flava		308415395	Chromosome	2023-05-30	113
GCA_948146005.1	iyNomFuca1.1	Nomada fucata		264062708	Chromosome	2023-01-18	36
GCA_963969485.1	iyNomGood2.1	Nomada goodeniana		216362909	Chromosome	2024-02-27	202
GCA_951802735.1	iyNomHirt1.1	Nomada hirtipes		316469816	Chromosome	2023-05-30	102
GCA_963667235.1	iyNomLath1.1	Nomada lathburiana		269683890	Chromosome	2023-12-11	82
GCA_951802685.1	iyNomPanz2.1	Nomada panzeri		303898916	Chromosome	2023-05-29	84
GCA_951802695.1	iyNomRufi1.1	Nomada ruficornis		273010833	Chromosome	2023-05-29	169
GCF_003710045.2	USU_Nmel_1.3	Nomia melanderi	NCBI Nomia melanderi Annotation Release 100	325499386	Scaffold	2018-11-02	94651
GCF_907164935.1	iOsmBic2.1	Osmia bicornis bicornis	NCBI Osmia bicornis bicornis Annotation Release 101	222969496	Chromosome	2021-05-17	441	9861459	98464364	15022533	30045067	10849608	hymenoptera_odb10
GCA_047301615.1	ASM4730161v1	Osmia excavata		164349372	Chromosome	2025-01-30	118
GCF_012274295.1	USDA_OLig_1.0	Osmia lignaria	NCBI Osmia lignaria Annotation Release 100	177071571	Contig	2020-04-13	147	9844767	98113835	3338341	18360874	13687197	hymenoptera_odb10
GCA_030770465.2	iyPerMec1.1	Perdita meconis		326798149	Contig	2023-10-18	96
GCA_047676405.1	iyPerPerp1_p1.1	Perdita perpallida		343555734	Contig	2025-02-11	64
GCA_047729815.1	iyAntPass1	Protandrena passiflorae		249202357	Chromosome	2025-02-12	38
GCA_913789895.3	iySelTumu1.3	Seladonia tumulorum		404423755	Chromosome	2022-02-09	151
GCA_965231285.1	iySphEphi1.1	Sphecodes ephippius		568741411	Chromosome	2025-03-29	901
GCA_913789915.3	iySphMoni1.3	Sphecodes monilicornis		496571470	Chromosome	2022-02-09	572
GCA_943735885.1	iyStePhae1.1	Stelis phaeoptera		301062759	Chromosome	2022-06-24	182
GCA_036937485.2	jatai_v2	Tetragonisca angustula	Annotation submitted by UFSB - Universidade Federal do Sul da Bahia	284491823	Scaffold	2024-05-22	683
GCA_032399595.1	TetCarb_2.0	Tetragonula carbonaria		298732997	Scaffold	2023-10-05	232
GCA_010645135.1	Tetragonula_clypearis_1.1	Tetragonula clypearis		294049662	Contig	2020-02-14	77144
GCA_010645165.1	Tetragonula_davenporti_1.1	Tetragonula davenporti		284611473	Contig	2020-02-14	47286
GCA_010645185.1	Tetragonula_hockingsi_1.1	Tetragonula hockingsi		307102115	Contig	2020-02-14	112753
GCA_033822845.1	ASM3382284v1	Tetrapedia diversipes		329711847	Scaffold	2023-11-20	2522
GCA_049004755.1	ASM4900475v1	Xylocopa dejeanii		194456016	Chromosome	2025-03-26	141
GCA_963969225.2	iyXylViol4.1	Xylocopa violacea	Annotation submitted by Earlham Institute	1020530045	Scaffold	2024-08-07	1301
