## Supplemental Table 2 for "The high-quality genome assembly of Coelioxoides waltheriae (Apidae: Nomadinae) reveals gene family dynamics and evolutionary shifts related to its cleptoparasitic lifestyle"

### Sheet: Página1
Espécie	Família	Tribo	Parasita ou Hospedeiro
Ampulex compressa	Ampulicidae	-	-
Andrena bucephala	Andrenidae	Andrenini	Hospedeiro
Andrena dorsata	Andrenidae	Andrenini	Hospedeiro
Anthophora plagiata	Apidae	Anthophorini	-
Anthophora quadrimaculata	Apidae	Anthophorini	-
Apis cerana	Apidae	Apini	-
Apis mellifera	Apidae	Apini	-
Bombus pratorum	Apidae	Bombini	Hospedeiro
Bombus sylvestris	Apidae	Bombini	Parasita
Bombus terrestris	Apidae	Bombini	Hospedeiro
Bombus vestalis	Apidae	Bombini	Parasita
Ceratina calcatara	Apidae	Ceratinini	-
Cerceris rybyensis	Crabronidae	Philanthini	-
Coelioxoides waltheriae	Apidae	Tetrapediini	Parasita
Coelioxys conoideus	Apidae	Megachilini	Parasita
Colletes collaris	Colletidae	Colletini	-
Colletes gigas	Colletidae	Colletini	-
Eufrisea auriceps	Apidae	Euglossini	Hospedeiro
Eufrisea mexicana	Apidae	Euglossini	-
Exaerete dentata	Apidae	Euglossini	Parasita
Friesiomelitta varia	Apidae	Meliponini	Hospedeiro
Habropoda laboriosa	Apidae	Anthophorini	-
Holcopasites calliopsidis	Apidae	Ammobatini	Parasita
Hylaeus volcanicus	Colletidae	Hylaeini	-
Lasioglossum calceatum	Halictidae	Halictini	Hospedeiro
Lestrimelitta limao	Apidae	Meliponini	Parasita
Macropis europaea	Melittidae	Macropidini	-
Megachile rotundata	Megachilidae	Megachilini	Hospedeiro
Megalopta genalis	Halictidae	Augochlorini	-
Melipona quadrifasciata	Apidae	Meliponini	Hospedeiro
Melipona scutelaris	Apidae	Meliponini	Hospedeiro
Nomada flavoguttata	Apidae	Nomadini	Parasita
Nomada lathburiana	Apidae	Nomadini	Parasita
Osmia bicornis	Megachilidae	Osmiini	Hospedeiro
Protosiris gigas	Apidae	Osirini
Sphecodes monilicornis	Halictidae	Halictini	Parasita
Stelis phaeoptera	Megachilidae	Anthidiini	Parasita
Tetragonisca angustula	Apidae	Meliponini	Hospedeiro
Tetragonula carbonaria	Apidae	Meliponini	-
Tetrapedia diversipes	Apidae	Tetrapediini	Hospedeiro
Vespula vulgaris	Vespidae	Vespini	-
Xylocopa violacea	Apidae	Xylocopini	-
