## Supplemental Table 6 for "The high-quality genome assembly of Coelioxoides waltheriae (Apidae: Nomadinae) reveals gene family dynamics and evolutionary shifts related to its cleptoparasitic lifestyle"

### Sheet: Sheet1
scaffold	gene_count	gene_coverage_percent (%)
scaffold_1	327	57.913
scaffold_2	320	54.5257
scaffold_3	303	54.7548
scaffold_4	293	53.5918
scaffold_5	226	55.6711
scaffold_6	322	53.9656
scaffold_7	210	58.4853
scaffold_8	165	39.1026
scaffold_9	245	49.328
scaffold_10	202	34.7251
scaffold_11	222	58.9748
scaffold_12	292	58.5229
scaffold_13	169	54.9902
scaffold_14	150	43.5006
scaffold_15	205	35.1899
scaffold_16	89	46.3076
scaffold_17	237	41.6422
scaffold_18	93	48.2214
scaffold_19	83	40.5022
scaffold_20	93	36.4487
scaffold_21	121	47.8118
scaffold_22	128	44.3184
scaffold_23	63	24.3687
scaffold_24	64	39.3081
scaffold_25	133	44.3485
scaffold_26	76	55.2924
scaffold_27	97	39.6309
scaffold_28	136	54.7951
scaffold_29	108	40.2142
scaffold_30	119	53.5609
scaffold_31	58	64.1391
scaffold_32	39	46.887
scaffold_33	143	41.7081
scaffold_34	89	44.7475
scaffold_35	57	42.5375
scaffold_36	166	48.5452
scaffold_37	79	51.0767
scaffold_38	75	59.6618
scaffold_39	118	50.6318
scaffold_40	60	49.0693
scaffold_41	131	48.4185
scaffold_42	58	22.559
scaffold_43	62	57.8022
scaffold_44	76	31.3178
scaffold_45	47	21.4498
scaffold_46	44	64.8005
scaffold_47	61	38.8552
scaffold_48	102	44.3118
scaffold_49	121	43.2494
scaffold_50	65	50.0233
scaffold_51	83	68.7427
scaffold_52	71	36.2221
scaffold_53	53	45.0827
scaffold_54	91	38.6051
scaffold_55	44	34.6252
scaffold_56	48	27.909
scaffold_57	36	54.66
scaffold_58	83	43.4888
scaffold_59	109	48.3832
scaffold_60	39	34.8763
scaffold_61	42	34.7158
scaffold_62	55	41.1537
scaffold_63	42	65.7232
scaffold_64	103	42.63
scaffold_65	67	45.0515
scaffold_66	65	64.1762
scaffold_67	35	50.1332
scaffold_68	56	39.5699
scaffold_69	50	34.8251
scaffold_70	33	41.756
scaffold_71	29	38.0908
scaffold_72	71	53.9956
scaffold_73	55	59.9098
scaffold_74	53	55.8387
scaffold_75	36	71.0461
scaffold_76	40	27.4667
scaffold_77	79	46.9563
scaffold_78	85	59.8714
scaffold_79	54	29.8052
scaffold_80	56	44.1336
scaffold_81	70	53.5366
scaffold_82	31	34.3379
scaffold_83	29	40.204
scaffold_84	121	53.948
scaffold_85	78	56.0766
scaffold_86	35	40.5153
scaffold_87	29	76.1302
scaffold_88	80	67.9989
scaffold_89	42	48.9719
scaffold_90	26	65.4298
scaffold_91	28	63.961
scaffold_92	52	35.6632
scaffold_93	24	54.8714
scaffold_94	35	35.8174
scaffold_95	38	30.9723
scaffold_96	26	66.0042
scaffold_97	55	60.082
scaffold_98	94	67.9445
scaffold_99	43	49.2619
scaffold_100	13	69.5301
scaffold_101	29	33.1916
scaffold_102	36	39.0618
scaffold_103	72	55.0152
scaffold_104	20	23.3127
scaffold_105	44	66.6904
scaffold_106	37	35.9276
scaffold_107	39	50.3914
scaffold_108	22	48.0355
scaffold_109	12	37.7699
scaffold_110	42	39.8248
scaffold_111	86	54.5882
scaffold_112	18	62.1444
scaffold_113	25	55.7017
scaffold_114	46	54.1798
scaffold_115	17	8.88966
scaffold_116	23	54.0391
scaffold_117	13	28.364
scaffold_118	11	16.7703
scaffold_119	23	19.6576
scaffold_120	23	31.5211
scaffold_121	45	54.4019
scaffold_122	94	62.1484
scaffold_123	37	47.2381
scaffold_124	29	64.1539
scaffold_125	10	13.695
scaffold_126	17	53.8957
scaffold_127	28	63.0305
scaffold_128	60	54.2722
scaffold_129	31	42.1075
scaffold_130	28	45.1779
scaffold_131	46	62.2822
scaffold_132	5	54.687
scaffold_133	30	32.3431
scaffold_134	22	43.4054
scaffold_135	8	28.7608
scaffold_136	30	52.4868
scaffold_137	29	40.3814
scaffold_138	45	60.2552
scaffold_139	10	10.2718
scaffold_140	54	43.7708
scaffold_141	13	6.82613
scaffold_142	35	43.3332
scaffold_143	28	38.1896
scaffold_144	19	41.9245
scaffold_145	33	45.0193
scaffold_146	28	38.6622
scaffold_147	32	70.5506
scaffold_148	10	80.5629
scaffold_149	33	46.6455
scaffold_150	15	57.8893
scaffold_151	36	41.6877
scaffold_152	2	0.248627
scaffold_153	9	18.4081
scaffold_154	42	40.106
scaffold_155	23	58.9187
scaffold_156	12	38.9132
scaffold_157	26	79.4187
scaffold_158	4	70.899
scaffold_159	8	24.5836
scaffold_160	3	0.810345
scaffold_161	6	6.01601
scaffold_162	18	46.1758
scaffold_163	0	0
scaffold_164	38	51.4017
scaffold_165	16	54.7291
scaffold_166	4	28.3301
scaffold_167	19	12.2371
scaffold_168	16	67.2824
scaffold_169	1	0.255545
scaffold_170	20	26.3796
scaffold_171	6	32.6834
scaffold_172	10	7.44823
scaffold_173	2	2.70319
scaffold_174	16	17.5346
scaffold_175	20	34.0054
scaffold_176	8	14.0087
scaffold_177	10	16.7401
scaffold_178	0	0
scaffold_179	8	19.1996
scaffold_180	0	0
scaffold_181	4	4.26514
scaffold_182	0	0
scaffold_183	10	14.7092
scaffold_184	1	1.37359
scaffold_185	8	14.9277
scaffold_186	11	26.1383
scaffold_187	15	37.0281
scaffold_188	6	10.6288
scaffold_189	8	29.3122
scaffold_190	4	15.0439
scaffold_191	0	0
scaffold_192	0	0
scaffold_193	7	29.653
scaffold_194	4	14.335
scaffold_195	1	2.58592
scaffold_196	2	5.13879
scaffold_197	7	40.3331
scaffold_198	0	0
scaffold_199	4	17.0796
scaffold_200	2	4.6492
scaffold_201	6	38.611
scaffold_202	3	27.4146
scaffold_203	0	0
scaffold_204	5	20.0326
scaffold_205	0	0
scaffold_206	1	3.69043
scaffold_207	0	0
scaffold_208	1	2.94188
scaffold_209	3	51.3664
scaffold_210	1	3.91901
scaffold_211	0	0
scaffold_212	0	0
scaffold_213	0	0
scaffold_214	1	4.62002
scaffold_215	1	8.15475
scaffold_216	1	26.763
scaffold_217	1	85.4486
scaffold_218	0	0
scaffold_219	0	0
scaffold_220	0	0
scaffold_221	0	0
scaffold_222	3	36.1856
scaffold_223	1	8.71782
scaffold_224	2	93.6488
scaffold_225	1	8.05737
scaffold_226	0	0
scaffold_227	3	45.0254
scaffold_228	0	0
scaffold_229	3	41.7148
scaffold_230	1	8.06976
scaffold_231	0	0
scaffold_232	1	7.11533
scaffold_233	0	0
scaffold_234	1	54.3692
scaffold_235	2	39.0822
scaffold_236	0	0
scaffold_237	0	0
scaffold_238	1	16.1067
scaffold_239	1	82.974
scaffold_240	0	0
scaffold_241	0	0
scaffold_242	0	0
scaffold_243	1	35.9954
scaffold_244	1	8.40336
scaffold_245	1	29.5181
scaffold_246	2	18.5455
scaffold_247	0	0
scaffold_248	1	75.229
scaffold_249	0	0
scaffold_250	1	64.3617
scaffold_251	1	16.2573
scaffold_252	0	0
scaffold_253	1	79.6853
scaffold_254	1	12.7332
scaffold_255	1	33.0532
scaffold_256	0	0
scaffold_257	1	19.3182
scaffold_258	0	0
scaffold_259	0	0
scaffold_260	1	30.8923
scaffold_261	1	94.6903
scaffold_262	2	51.7363
scaffold_263	0	0
scaffold_264	1	100
scaffold_265	0	0
scaffold_266	0	0
scaffold_267	1	46.8452
scaffold_268	0	0
scaffold_269	0	0
scaffold_270	0	0
scaffold_271	0	0
scaffold_272	0	0
scaffold_273	1	98.0996
scaffold_274	1	89.7878
scaffold_275	1	62.2415
scaffold_276	0	0
scaffold_277	0	0
scaffold_278	0	0
scaffold_279	0	0
scaffold_280	0	0
scaffold_281	1	65.4624
scaffold_282	0	0
scaffold_283	0	0
scaffold_284	0	0
scaffold_285	1	41.28
scaffold_286	1	70.9003
scaffold_287	0	0
scaffold_288	1	35.4201
scaffold_289	0	0
scaffold_290	1	31.7515
scaffold_291	1	26.8335
scaffold_292	1	60.8355
scaffold_293	0	0
scaffold_294	1	20.8561
scaffold_295	0	0
scaffold_296	0	0
scaffold_297	0	0
scaffold_298	0	0
scaffold_299	0	0
scaffold_300	1	61.2167
scaffold_301	1	64.2245
scaffold_302	0	0
scaffold_303	0	0
scaffold_304	0	0
scaffold_305	0	0
scaffold_306	1	97.3054
scaffold_307	0	0
scaffold_308	0	0
scaffold_309	0	0
scaffold_310	1	30.8995
scaffold_311	0	0
scaffold_312	0	0
scaffold_313	0	0
scaffold_314	0	0
scaffold_315	0	0
scaffold_316	0	0
scaffold_317	0	0
scaffold_318	0	0
scaffold_319	0	0
scaffold_320	0	0
scaffold_321	0	0
scaffold_322	0	0
scaffold_323	0	0
scaffold_324	1	75.2179
scaffold_325	0	0
scaffold_326	0	0
scaffold_327	1	39.897
scaffold_328	0	0
scaffold_329	0	0
scaffold_330	0	0
scaffold_331	0	0
scaffold_332	0	0
scaffold_333	0	0
scaffold_334	0	0
scaffold_335	1	41.1765
scaffold_336	0	0
scaffold_337	1	83.1655
scaffold_338	0	0
scaffold_339	0	0
scaffold_340	1	32.4451
scaffold_341	0	0
scaffold_342	0	0
scaffold_343	0	0
scaffold_344	0	0
scaffold_345	0	0
scaffold_346	0	0
scaffold_347	0	0
scaffold_348	0	0
scaffold_349	0	0
scaffold_350	0	0
scaffold_351	0	0
scaffold_352	0	0
scaffold_353	1	86.7347
scaffold_354	0	0
scaffold_355	1	65.641
scaffold_356	0	0
scaffold_357	0	0
scaffold_358	0	0
scaffold_359	0	0
scaffold_360	0	0
scaffold_361	0	0
scaffold_362	0	0
scaffold_363	0	0
scaffold_364	0	0
scaffold_365	1	65.5046
scaffold_366	0	0
scaffold_367	0	0
scaffold_368	1	79.588
scaffold_369	0	0
scaffold_370	0	0
scaffold_371	0	0
scaffold_372	1	94.7266
scaffold_373	0	0
scaffold_374	0	0
scaffold_375	0	0
scaffold_376	1	85.7708
scaffold_377	0	0
scaffold_378	1	99.8016
scaffold_379	0	0
scaffold_380	0	0
scaffold_381	0	0
scaffold_382	0	0
scaffold_383	0	0
scaffold_384	0	0
scaffold_385	0	0
scaffold_386	0	0
scaffold_387	0	0
scaffold_388	0	0
