## Supplemental Table 9 for "The high-quality genome assembly of Coelioxoides waltheriae (Apidae: Nomadinae) reveals gene family dynamics and evolutionary shifts related to its cleptoparasitic lifestyle"

GO_ID,"Number_of_OGs","Function","Ontology","pvalue","adjusted_pvalue"
GO:0007411,48,"axon guidance","Biological Process",6.16524693737707e-08,0.000634249778682666
GO:0097485,49,"neuron projection guidance","Biological Process",4.64621872063462e-08,0.000634249778682666
GO:0006935,53,"chemotaxis","Biological Process",1.20569821001022e-07,0.000826908022365343
GO:0061564,57,"axon development","Biological Process",2.04466474542052e-07,0.00105172442842568
GO:0007409,55,"axonogenesis","Biological Process",2.91696567038544e-07,0.00120033137336361
GO:0048667,64,"cell morphogenesis involved in neuron differentiation","Biological Process",4.0153719022234e-07,0.00137693794813744
GO:0000904	68	NA	NA	4.92283738598831e-07	0.00144696256023871
GO:0000902,76,"cell morphogenesis","Biological Process",5.86549491600042e-07,0.00147604727329232
GO:0042330,56,"taxis","Biological Process",6.4565858856043e-07,0.00147604727329232
GO:0044459	98	NA	NA	1.80957151870078e-06	0.00372319339972686
GO:0048812,63,"neuron projection morphogenesis","Biological Process",2.82714345864647e-06,0.00528804333287737
GO:0120039,63,"plasma membrane bounded cell projection morphogenesis","Biological Process",3.20835752377259e-06,0.00550099633763508
GO:0003008,89,"system process","Biological Process",4.11718970418033e-06,0.00651624447411618
GO:0048858,63,"cell projection morphogenesis","Biological Process",4.80483374108053e-06,0.007061389587338
GO:0051963,24,"regulation of synapse assembly","Biological Process",5.494153250983e-06,0.00706513769618595
GO:0098590,59,"plasma membrane region","Cellular Component",5.16615497389593e-06,0.00706513769618595
GO:0007608,16,"sensory perception of smell","Biological Process",6.25230429747964e-06,0.00714673116225798
GO:0034703,16,"cation channel complex","Cellular Component",6.25230429747964e-06,0.00714673116225798
GO:0031175,68,"neuron projection development","Biological Process",7.16252874361781e-06,0.00775626467894402
GO:0005886,139,"plasma membrane","Cellular Component",8.48749339931845e-06,0.00873150883454885
GO:0008582,20,"regulation of synaptic assembly at neuromuscular junction","Biological Process",1.03640573160668e-05,0.0101543085370512
GO:0032990	63	NA	NA	1.09376051042999e-05	0.0102291465918623
GO:0048666,82,"neuron development","Biological Process",1.16916652689899e-05,0.0104589570830203
GO:0003779,26,"actin binding","Molecular Function",1.3334392781637e-05,0.0114314638117576
GO:0005249,9,"voltage-gated potassium channel activity","Molecular Function",1.51426033854808e-05,0.0122643433360459
GO:0032989,81,"cellular anatomical entity morphogenesis","Biological Process",1.54980766336425e-05,0.0122643433360459
GO:0071944,144,"cell periphery","Cellular Component",1.63294109841067e-05,0.0124436159628887
GO:0050803,34,"regulation of synapse structure or activity","Biological Process",1.71473613270092e-05,0.0126002485465434
GO:0030182,91,"neuron differentiation","Biological Process",1.94083236004896e-05,0.013311933765439
GO:1900073,9,"regulation of neuromuscular synaptic transmission","Biological Process",1.94098669726935e-05,0.013311933765439
GO:0030534,30,"adult behavior","Biological Process",2.04409397908135e-05,0.0135668495547093
GO:1904396,20,"regulation of neuromuscular junction development","Biological Process",2.24911508338876e-05,0.0144611071377262
GO:0007606,20,"sensory perception of chemical stimulus","Biological Process",2.46753251010532e-05,0.0153846913319445
GO:0051960,68,"regulation of nervous system development","Biological Process",3.60852528526784e-05,0.0218368846307017
GO:0034702,17,"monoatomic ion channel complex","Cellular Component",3.75126919536528e-05,0.0220521039127545
GO:0030030,87,"cell projection organization","Biological Process",3.92378857805637e-05,0.0224255416648639
GO:0007610,76,"behavior","Biological Process",4.05723488421337e-05,0.0225615156061325
GO:0008076,8,"voltage-gated potassium channel complex","Cellular Component",4.42945595025313e-05,0.0239831726780153
GO:0007476,33,"imaginal disc-derived wing morphogenesis","Biological Process",4.69961545890714e-05,0.0247934841197473
GO:0120036,86,"plasma membrane bounded cell projection organization","Biological Process",4.99872549025021e-05,0.0257121942404745
GO:0005251,4,"delayed rectifier potassium channel activity","Molecular Function",5.29523916075901e-05,0.0264509140211609
GO:0005267,11,"potassium channel activity","Molecular Function",5.39945754016407e-05,0.0264509140211609
GO:0048699,110,"generation of neurons","Biological Process",5.66128351203752e-05,0.027088583316319
GO:0007472,33,"wing disc morphogenesis","Biological Process",6.39064620084518e-05,0.0292194545738644
GO:0040011,88,"locomotion","Biological Process",6.33726014775988e-05,0.0292194545738644
GO:0009605,105,"response to external stimulus","Biological Process",6.75500855398463e-05,0.0301698968848318
GO:0009653,144,"anatomical structure morphogenesis","Biological Process",6.89178689471249e-05,0.0301698968848318
GO:0050877,67,"nervous system process","Biological Process",7.14073577823478e-05,0.030608466382746
GO:0007399,136,"nervous system development","Biological Process",7.75446828487855e-05,0.0320300377591752
GO:0022008,114,"neurogenesis","Biological Process",7.78372728048001e-05,0.0320300377591752
GO:0048707,44,"instar larval or pupal morphogenesis","Biological Process",8.17394879289076e-05,0.0323421146949476
GO:0050807,29,"regulation of synapse organization","Biological Process",8.14926511729769e-05,0.0323421146949476
GO:0009886,46,"post-embryonic animal morphogenesis","Biological Process",9.12494197156069e-05,0.0354237134084644
GO:0051239,130,"regulation of multicellular organismal process","Biological Process",9.34296761419963e-05,0.0355984367892884
GO:0005244,12,"voltage-gated monoatomic ion channel activity","Molecular Function",0.000100104456799531,0.0367794499758992
GO:0022832,12,"voltage-gated channel activity","Molecular Function",0.000100104456799531,0.0367794499758992
GO:0022843,11,"voltage-gated monoatomic cation channel activity","Molecular Function",0.000115554984499572,0.0409921345875635
GO:0044325,11,"transmembrane transporter binding","Molecular Function",0.000115554984499572,0.0409921345875635
GO:0007552,45,"metamorphosis","Biological Process",0.000119241347441268,0.0413289564103419
GO:0045186,6,"zonula adherens assembly","Biological Process",0.000120521865595165,0.0413289564103419
GO:0005549,7,"odorant binding","Molecular Function",0.000130231749812657,0.0439265287277937
GO:0034705,8,"potassium channel complex","Cellular Component",0.000139859243347581,0.0456762528869282
GO:0070161,23,"anchoring junction","Cellular Component",0.000139833546650399,0.0456762528869282
GO:1902495,17,"transmembrane transporter complex","Cellular Component",0.000156447343348719,0.0502953763968735
GO:0060306,5,"regulation of membrane repolarization","Biological Process",0.000159170874254367,0.0503837036582093
GO:0048149,11,"behavioral response to ethanol","Biological Process",0.000175651107442713,0.054757902055058
GO:0031594,19,"neuromuscular junction","Cellular Component",0.000180120577163835,0.0553131473902375
GO:0050808,30,"synapse organization","Biological Process",0.000184806655181204,0.0559176019169599
GO:0051606,26,"detection of stimulus","Biological Process",0.000191831871582094,0.057202039968139
GO:0007600,43,"sensory perception","Biological Process",0.000207642102800981,0.0600062873097734
GO:0022836,19,"gated channel activity","Molecular Function",0.000209985549759596,0.0600062873097734
GO:1904062,18,"regulation of monoatomic cation transmembrane transport","Biological Process",0.000208539427345003,0.0600062873097734
GO:0044456	47	NA	NA	0.000219702104293411	0.0619228876142046
GO:0002165,47,"instar larval or pupal development","Biological Process",0.000235597894928584,0.0630084095161836
GO:0005912,22,"adherens junction","Cellular Component",0.000239466952832037,0.0630084095161836
GO:0007560,39,"imaginal disc morphogenesis","Biological Process",0.000234824600711649,0.0630084095161836
GO:0008092,49,"cytoskeletal protein binding","Molecular Function",0.000241801768647898,0.0630084095161836
GO:0048737,36,"imaginal disc-derived appendage development","Biological Process",0.000241927793525079,0.0630084095161836
GO:0097458	87	NA	NA	0.000237694207250319	0.0630084095161836
GO:0007215,9,"glutamate receptor signaling pathway","Biological Process",0.000254127016491241,0.0653582920538411
GO:0042221,147,"response to chemical","Biological Process",0.000270627619347561,0.0687427563960009
GO:0043043,4,"peptide biosynthetic process","Biological Process",0.000284905749687827,0.0714870219491102
GO:0006928	89	NA	NA	0.000292782058472537	0.0725782030490656
GO:0007044,8,"cell-substrate junction assembly","Biological Process",0.000304303680980923,0.074536288525982
GO:0006756,3,"AMP phosphorylation","Biological Process",0.000333554719988623,0.0807398631031284
GO:0035114,35,"imaginal disc-derived appendage morphogenesis","Biological Process",0.000339149539242774,0.081139555464187
GO:0006518,6,"peptide metabolic process","Biological Process",0.000353666879031652,0.0817606296188342
GO:0008037,22,"cell recognition","Biological Process",0.000347858840304039,0.0817606296188342
GO:0034765,19,"regulation of monoatomic ion transmembrane transport","Biological Process",0.000351412087300859,0.0817606296188342
GO:1990351,17,"transporter complex","Cellular Component",0.000358201438626434,0.0818888288859876
GO:0062023	11	NA	NA	0.000377325496293367	0.0853128800685277
GO:0031683,4,"G-protein beta/gamma-subunit complex binding","Molecular Function",0.000399789650691321,0.0884480866986445
GO:0086005,4,"ventricular cardiac muscle cell action potential","Biological Process",0.000399789650691321,0.0884480866986445
GO:0048563	39	NA	NA	0.000415312104283637	0.0909047504854875
GO:0035220,37,"wing disc development","Biological Process",0.000433829264434075,0.0939582854287483
GO:0007444,48,"imaginal disc development","Biological Process",0.000473411133044968,0.0964399412118833
GO:0009593,12,"detection of chemical stimulus","Biological Process",0.000468193122904904,0.0964399412118833
GO:0015079,12,"potassium ion transmembrane transporter activity","Molecular Function",0.000468193122904904,0.0964399412118833
GO:0071804	12	NA	NA	0.000468193122904904	0.0964399412118833
GO:0071805,12,"potassium ion transmembrane transport","Biological Process",0.000468193122904904,0.0964399412118833
GO:0098797,25,"plasma membrane protein complex","Cellular Component",0.000470525425338215,0.0964399412118833
GO:0005261,20,"monoatomic cation channel activity","Molecular Function",0.000485068113984684,0.0978458475023027
